# Phenotypic and molecular evolution across 10,000 generations in laboratory budding yeast populations

**DOI:** 10.1101/2020.10.09.330191

**Authors:** Milo S. Johnson, Shreyas Gopalakrishnan, Juhee Goyal, Megan E. Dillingham, Christopher W. Bakerlee, Parris T. Humphrey, Tanush Jagdish, Elizabeth R. Jerison, Katya Kosheleva, Katherine R. Lawrence, Jiseon Min, Alief Moulana, Angela M. Phillips, Julia C. Piper, Ramya Purkanti, Artur Rego-Costa, Michael J. McDonald, Alex N. Nguyen Ba, Michael M. Desai

## Abstract

Laboratory experimental evolution provides a window into the details of the evolutionary process. To investigate the consequences of long-term adaptation, we evolved 205 S. cerevisiae populations (124 haploid and 81 diploid) for ∼10,000 generations in three environments. We measured the dynamics of fitness changes over time, finding repeatable patterns of declining adaptability. Sequencing revealed that this phenotypic adaptation is coupled with a steady accumulation of mutations, widespread genetic parallelism, and historical contingency. In contrast to long-term evolution in E. coli, we do not observe long-term coexistence or populations with highly elevated mutation rates. We find that evolution in diploid populations involves both fixation of heterozygous mutations and frequent loss-of-heterozygosity events. Together, these results help distinguish aspects of evolutionary dynamics that are likely to be general features of adaptation across many systems from those that are specific to individual organisms and environmental conditions.
