## Supplementary File 2 (Variant Calls) for "Phenotypic and molecular evolution across 10,000 generations in laboratory budding yeast populations": Processed_Variant_Files_Columns_Explained.xlsx

### Sheet: Sheet1
Variant Call File Columns
Column	Standard VCF Column
CHROM	Y	The name of the sequence (typically a chromosome) on which the variation is being called. This sequence is usually known as 'the reference sequence', i.e. the sequence against which the given sample varies.
POS	Y	The 1-based position of the variation on the given sequence.
REF	Y	The reference base (or bases in the case of an indel) at the given position on the given reference sequence.
QUAL	Y	A quality score associated with the inference of the given alleles.
SVTYPE		The type of structural variant called by Lumpy if it is a structural variant
ALT	Y	The list of alternative alleles at this position.
ANN		SnpEff Annotation Column
af_trajectory		Shorthand column of allele frequencies for easy javascript plotting, formatted like gen1_freq1;gen2_freq2;etc
well_total_alt_counts		Total alternate allele counts for this variant across timepoints for this well (this population)
total_alt_counts		Total alternate allele counts for this variant across all samples (all populations)
all_G70_alt_counts		Total alternate allele counts for this variant for all populations at the first timepoint
perc_of_alt		Percentage of alternate allele counts for this variant that are from this well/population
filter_1		The total alternate-allele reads across all timepoints for the population in question is more than 90% of the total alternate-allele reads across all populations and all timepoints.
filter_2		(At least two timepoints have at least 5 reads supporting the alternate allele) AND (The total alternate-allele reads across all timepoints for the population in question is more than 90% of the total alternate-allele reads across all populations at only the first timepoint).
tps_w_at_least_5		Number of timepoints with at least 5 alternate allele reads
G70_ref_counts		Ref counts at Timepoint 1 (Nominally "G70", see map below for accurate generation numbers)
G1410_ref_counts		Ref counts at Timepoint 2 (Nominally "G1410", see map below for accurate generation numbers)
G2640_ref_counts		Ref counts at Timepoint 3 (Nominally "G2640", see map below for accurate generation numbers)
G5150_ref_counts		Ref counts at Timepoint 4 (Nominally "G5150", see map below for accurate generation numbers)
G7530_ref_counts		Ref counts at Timepoint 5 (Nominally "G7530", see map below for accurate generation numbers)
G10150_ref_counts		Ref counts at Timepoint 6 (Nominally "G10150", see map below for accurate generation numbers)
G70_alt_counts		Alt counts at Timepoint 1 (Nominally "G70", see map below for accurate generation numbers)
G1410_alt_counts		Alt counts at Timepoint 2 (Nominally "G1410", see map below for accurate generation numbers)
G2640_alt_counts		Alt counts at Timepoint 3 (Nominally "G2640", see map below for accurate generation numbers)
G5150_alt_counts		Alt counts at Timepoint 4 (Nominally "G5150", see map below for accurate generation numbers)
G7530_alt_counts		Alt counts at Timepoint 5 (Nominally "G7530", see map below for accurate generation numbers)
G10150_alt_counts		Alt counts at Timepoint 6 (Nominally "G10150", see map below for accurate generation numbers)
ANN_simpler		Simplified version of SnpEff annotation column
mutation_type		Type of mutation (simplified from SnpEff)
mutation_impact		Impact of mutation (from SnpEff)
ORF_hit		Name of ORF mutation is in if mutation is nonsynonymous
ORF_hit_synonymous		Name of ORF mutation is in if mutation is synonymous
fixed_by_XX		passes filters for appearing to be fixed (for diploids this means fixed either heterozygously or homozygously at this timepoint, see methods)
LOH_fixed_by_XX		Only relevant to diploids, passes filters for appearing to be fixed homozygously at this timepoint (see methods)
present_at_XX		passes filters for being officially detected at this timepoint
ID		A unique identifier for this mutation (row['CHROM'] + '_' + str(row['POS']) + '_' + str(row['ALT']))
mutation_group		A unique ID representing one mutation event. If two mutations share this ID, we believe they are one mutational event (because they are nearby one another and follow similar frequency trajectories) and treat them as such in further analyses
group_mutation_type		the most impactful mutation type of the mutations in the group
group_mutation_impact		the highest impact rating of the mutations in the group
in_telomere		Mutation is in a telomeric region, based on SGD annoted telomeres
NOTE: Generations in filenames		The generations used in sequencing and fitness assay filenames and in sequencing data column names correspond to the written generation numbers on the glycerol stock, so they are the same across all 3 plates. The dictionary below maps from these timepoints to the accurate generation numbers in the record (this is the dictionary we use when calculating rates of adaptation and making plots).
		# This dictionary changes the recorded generation numbers to the correct generation numbers # Since P3 only does 8 gens/day it is very different, the other differences are due to little recording errors gen_fixer = {70: {'P1': 70, 'P2': 70, 'P3': 56, 'P4': 70}, 550: {'P1': 560, 'P2': 560, 'P3': 448, 'P4': 560}, 1410: {'P1': 1410, 'P2': 1410, 'P3': 1128, 'P4': 1410}, 2640: {'P1': 2640, 'P2': 2640,…
