## Supplementary File 3 (CNVs) for "Phenotypic and molecular evolution across 10,000 generations in laboratory budding yeast populations"

### Sheet: All_CNVs
Well	CHROM	Start	End	Length	Present at Generations:	state (standardized depth)	near telomere	In Lumpy Calls	Confirmed / Notes	Named Genes with suspected LOF	Named Genes amplified (only filling this out for those where it stays fixed by the end of the experiment)	notes
P1B02	chrXII	947500	979000	31500	1410;2640;5150;7530;10150	2	FALSE		Duplication			added manually
P1B02	chrI	19500	23000	3500	7530;10150	0	FALSE		Deletion
P1B02	chrIII	143000	148000	5000	5150;7530;10150	2	FALSE	~	Duplication
P1B04	chrXIV	547500	568000	20500	1410;2640	1.5	FALSE	Y	Transient Duplication
P1C04	chrXIII	190000	196000	6000	5150;7530	1.5	FALSE		Unconfirmed
P1C06	chrI	222500	229000	6500	5150;7530;10150	0.5	TRUE		Unconfirmed
P1C06	chrXIV	7500	11000	3500	7530;10150	1.5	TRUE		Unconfirmed
P1C07	chrV	498000	569500	71500	5150;7530	1.5	TRUE		Transient Duplication
P1C08	chrII	805000	808000	3000	5150;7530;10150	2	FALSE		Duplication		MAL32
P1C08	chrVII	1078500	1080000	1500	2640;5150;7530;10150	0.5	FALSE		Deletion	MAL12
P1C08	chrVII	701000	707000	6000	5150;7530;10150	1.5	FALSE		Unconfirmed
P1C08	chrVII	713000	735500	22500	5150;7530;10150	1.5	FALSE		Unconfirmed
P1C09	chrV	0	28000	28000	2640;7530	1.5	TRUE		Unconfirmed
P1D03	chrIII	308500	316000	7500	2640;5150;7530;10150	2	TRUE		Unconfirmed
P1D03	chrV	436000	443000	7000	7530;10150	2	FALSE		Duplication		GDI1	Ty1-associated
P1D03	chrX	10000	15000	5000	2640;7530	0.5	FALSE		Unconfirmed
P1D03	chrXIV	753000	781000	28000	1410;2640;5150;7530;10150	1.5	FALSE		Unconfirmed
P1D09	chrIII	1000	82000	81000	1410;2640;7530;10150	1.5	TRUE		Unconfirmed
P1D09	chrIII	90500	148000	57500	2640;5150;7530;10150	1.5	FALSE		Duplication		Many	Whole chromosome duplication (3N) at gen 1410, then part of the right arm was coverted back to 2N
P1D09	chrX	481500	729000	247500	1410;5150;7530;10150	1.5	FALSE		Duplication		Many	Whole chromosome duplication (3N) at gen 1410, then part of the chromosome coverted back to 2N
P1D09	chrV	whole chromosome	whole chromosome		1410	1.5	FALSE		Duplication		Many	Whole chromosome duplication (3N), lost by 2640, manually filled in
P1D09	chrX	739500	745000	5500	7530;10150	1.5	TRUE		Unconfirmed
P1E04	chrIX	205500	209500	4000	2640;5150;10150	1.5	FALSE		Unconfirmed
P1E09	chrI	222000	229000	7000	2640;7530	1.5	TRUE	~	Unconfirmed
P1F05	chrXIV	562500	567500	5000	1410;5150;7530;10150	1.5	FALSE		Unconfirmed
P1F10	chrXIII	749000	917000	168000	5150;10150	1.5	FALSE		Duplication		Many	duplication of large section of chrXIII at right arm
P1F11	chrIII	0	4000	4000	5150;7530;10150	0	TRUE		Deletion
P1F11	chrXIII	190000	196000	6000	1410;2640;5150;7530;10150	1.5	FALSE		Unconfirmed
P1G04	chrXIV	599000	602000	3000	2640;7530;10150	2	FALSE		Unconfirmed
P1G05	chrIII	500	5000	4500	5150;7530;10150	1.5	TRUE		Unconfirmed
P1G05	chrIX	206000	209500	3500	1410;2640	0.5	FALSE		Unconfirmed
P1G05	chrXIII	184000	189500	5500	7530;10150	1.5	FALSE		Unconfirmed
P1G08	chrXIII	601000	602500	1500	7530;10150	0.5	FALSE		Unconfirmed
P1G08	chrXV	1500	11000	9500	1410;2640;5150	0.5	TRUE		Unconfirmed
P1G09	chrV	498000	571000	73000	1410;2640;5150;10150	1.5	TRUE		Duplication		Many	duplication of laarge section of right arm of chrV (4N)
P1G11	chrI	13500	16000	2500	7530;10150	0.5	FALSE		Unconfirmed
P1G11	chrX	197500	203000	5500	2640;5150;7530;10150	1.5	FALSE		Unconfirmed
P2B05	chrIII	500	6500	6000	2640;5150;7530;10150	2	TRUE		Unconfirmed
P2B05	chrXI	663500	666500	3000	2640;5150;7530;10150	0	TRUE		Deletion
P2B05	chrXIII	190000	195500	5500	5150;7530;10150	2	FALSE		Unconfirmed
P2B05	chrXV	23500	26000	2500	7530;10150	0.5	FALSE		Deletion	IMA2;HXT11
P2B07	chrIX	19500	21500	2000	7530;10150	1.5	FALSE	~	Duplication
P2B07	chrVII	567000	568500	1500	7530;10150	1.5	FALSE		Unconfirmed
P2B07	chrXV	25500	27000	1500	5150;10150	0.5	FALSE		Deletion	HXT11
P2B09	chrV	497500	570000	72500	2640;5150;7530;10150	1.5	TRUE		Duplication		Many	duplication of a large section of the right arm of chrV (3N)
P2B09	chrVI	10000	13500	3500	7530;10150	1.5	FALSE		Unconfirmed
P2B09	chrXIV	13000	15000	2000	2640;5150	0.5	FALSE		Deletion	SNZ2;THI12
P2B10	chrV	449500	462000	12500	5150;7530	0.5	FALSE		Unconfirmed
P2B10	chrV	466000	472000	6000	2640;5150	0.5	FALSE		Unconfirmed
P2B10	chrV	489000	492000	3000	2640;5150;10150	0.5	FALSE		Unconfirmed
P2B10	chrXV	705000	709500	4500	2640;7530	1.5	FALSE		Unconfirmed
P2C02	chrI	203500	211500	8000	5150;7530	0	FALSE		Deletion	FLO1 (likely already LOF in ancestor)
P2C02	chrIX	205500	209500	4000	5150;7530	0.5	FALSE		Unconfirmed
P2C05	chrXVI	437000	442500	5500	7530;10150	2	FALSE		Unconfirmed
P2C06	chrX	198000	203000	5000	5150;7530;10150	2	FALSE		Duplication
P2C10	chrXVI	11500	13500	2000	5150;7530;10150	0.5	FALSE		Deletion (1N)	HSP32 (heterozygous)
P2D03	chrVII	1081500	1086500	5000	7530;10150	2	TRUE		Unconfirmed
P2D03	chrXIII	190500	196000	5500	1410;10150	2	FALSE		Unconfirmed
P2D06	chrXV	1074000	1076000	2000	2640;7530	0	FALSE		Deletion
P2D06	chrXV	1077000	1078500	1500	5150;7530;10150	0	FALSE		Deletion (same as above)
P2D06	chrXVI	11500	16000	4500	2640;5150;7530;10150	1.5	FALSE		Unconfirmed
P2D08	chrV	498500	569000	70500	5150;7530;10150	1.5	TRUE		Duplication		Many	duplication of a large section of the right arm of chrV (3N)
P2D08	chrXIII	748500	768500	20000	2640;5150;7530;10150	2	FALSE		Duplication		RNT1;CUS1;YHM2;RPL20A;ZRC1;COA6;FAA4;RKR1	4N duplication
P2D11	chrX	198000	201000	3000	7530;10150	0	FALSE		Deletion
P2F02	chrXIV	519500	524500	5000	7530;10150	1.5	FALSE		Unconfirmed
P2F07	chrVII	731000	735500	4500	7530;10150	1.5	FALSE		Duplication		MEP1	3N
P2F09	chrII	807000	812500	5500	2640;7530	1.5	TRUE		Unconfirmed
P2F09	chrV	498000	570000	72000	2640;5150;7530;10150	1.5	TRUE		Duplication			duplication of a large section of the right arm of chrV (3N)
P2F09	chrVII	1077500	1084500	7000	5150;7530	0.5	TRUE		Unconfirmed
P2F09	chrXIII	190000	196000	6000	5150;7530	1.5	FALSE		Unconfirmed
P2G04	chrIII	151500	169000	17500	1410;2640;5150;7530	2	FALSE		Duplication		MAK32;PET18;MAK31;HSP30;SLM5;PMP1;NPP1;RHB1;	likely Ty1 associated
P2G04	chrXIII	190000	196000	6000	1410;2640	1.5	FALSE		Unconfirmed
P2G05	chrII	221000	226500	5500	2640;5150;7530;10150	1.5	FALSE		Unconfirmed
P2G09	chrI	219500	229000	9500	7530;10150	1.5	TRUE		Unconfirmed
P2G10	chrV	498000	571500	73500	2640;7530;10150	1.5	TRUE		Duplication		Many	duplication of a large section of the right arm of chrV (3N)
P2G11	chrXIV	7000	11000	4000	5150;7530;10150	1.5	TRUE		Unconfirmed
P3B07	chrII	6000	29500	23500	5150;7530	1.5	TRUE		Unconfirmed
P3B07	chrV	431500	444500	13000	1410;2640;7530;10150	1.5	FALSE		Unconfirmed
P3B07	chrXIII	363000	372000	9000	2640;5150;7530;10150	0.5	FALSE		Unconfirmed
P3B08	chrV	449000	573000	124000	2640;5150;10150	1.5	TRUE		Duplication		Many	duplication of a large section of the right arm of chrV (3N)
P3B08	chrX	739000	745000	6000	7530;10150	1.5	TRUE		Unconfirmed
P3B08	chrXVI	15500	56000	40500	5150;7530;10150	0.5	FALSE		Deletion (1N)		Many	1N deletion of a large section of the left arm of chrXVI
P3B10	chrIX	9500	19500	10000	5150;10150	0.5	TRUE		Unconfirmed
P3B10	chrXIII	189500	196000	6500	5150;7530	1.5	FALSE		Unconfirmed
P3B10	chrXV	0	25000	25000	5150;7530;10150	2	TRUE		Duplication		IMA2;ENB1;CSS3;PAU20;BDS1;AAD15	4N duplication of a large section of the left arm of chrXV
P3C03	chrIII	151500	169000	17500	2640;10150	1.5	FALSE		Duplication
P3C04	chrX	739500	745000	5500	5150;7530	1.5	TRUE		Unconfirmed
P3C07	chrIX	9000	19000	10000	5150;10150	0.5	TRUE		Unconfirmed
P3C07	chrX	198000	201000	3000	5150;10150	0	FALSE		Deletion
P3C07	chrX	198500	202000	3500	2640;7530	0.5	FALSE		Unconfirmed
P3C07	chrX	9500	19000	9500	5150;7530;10150	0.5	TRUE		Unconfirmed
P3C07	chrXV	500	25500	25000	5150;7530;10150	2	TRUE		Unconfirmed
P3C11	chrIV	884500	981000	96500	1410;2640;5150;7530;10150	2	FALSE		Duplication			manually filled in
P3D02	chrIX	434000	438000	4000	2640;5150	0	TRUE	~	Deletion	PAU15
P3D03	chrI	0	13000	13000	2640;5150;7530;10150	1.5	TRUE		Unconfirmed
P3D03	chrI	219500	228500	9000	5150;7530	0	TRUE		Deletion	PHO11		Ty1 and telomere associated
P3D05	chrXIII	184000	196000	12000	7530;10150	1.5	FALSE		Unconfirmed
P3D09	chrIII	153500	168000	14500	7530;10150	0.5	FALSE		Deletion (1N)	MAK32;PET18;HTL1;HSP30;SLM5;PMP1;NPP1;RHB1 (1N deletion)
P3D09	chrV	497000	569500	72500	1410;2640;5150;7530;10150	1.5	TRUE		Duplication			duplication of a large section of the right arm of chrV (3N)
P3D09	chrX	198000	201000	3000	5150;7530	0.5	FALSE		Unconfirmed
P3D09	chrXV	970000	973500	3500	7530;10150	1.5	FALSE		Unconfirmed
P3D10	chrI	218000	229000	11000	2640;10150	0.5	TRUE		Unconfirmed
P3D10	chrIX	9000	17000	8000	5150;10150	0.5	TRUE		Unconfirmed
P3D10	chrV	497500	572000	74500	5150;7530	1.5	TRUE		Duplication			duplication of a large section of the right arm of chrV (3N)
P3D10	chrX	9000	15500	6500	5150;7530	0.5	TRUE		Unconfirmed
P3D10	chrXIII	363000	372000	9000	2640;5150;7530	0.5	FALSE		Unconfirmed
P3D10	chrXV	0	23000	23000	2640;5150;7530;10150	1.5	TRUE		Duplication		IMA2;ENB1;CSS3;PAU20;BDS1;AAD15	4N duplication of a large section of the left arm of chrXV
P3E02	chrII	221000	226000	5000	7530;10150	1.5	FALSE		Unconfirmed
P3E02	chrXIII	190000	196500	6500	5150;7530	2	FALSE		Unconfirmed
P3E02	chrXV	0	9500	9500	7530;10150	0	TRUE		Deletion	BDS1;AAD15
P3E02	chrXV	1072000	1078000	6000	7530;10150	2	FALSE		Unconfirmed
P3E02	chrXVI	14500	17500	3000	7530;10150	0	FALSE		Deletion
P3E11	chrI	13500	19000	5500	7530;10150	0.5	FALSE		Unconfirmed
P3E11	chrI	19500	23000	3500	7530;10150	0	FALSE		Deletion
P3E11	chrIX	206000	209500	3500	7530;10150	0.5	FALSE		Unconfirmed
P3F03	chrIX	5500	17500	12000	2640;5150	1.5	TRUE		Unconfirmed
P3F03	chrX	5500	17500	12000	2640;5150	1.5	TRUE		Unconfirmed
P3F03	chrXV	0	23000	23000	2640;5150;7530;10150	0	TRUE		Deletion	IMA2;ENB1;CSS3;PAU20;BDS1;AAD15
P3F05	chrIX	205500	210000	4500	5150;7530	1.5	FALSE		Unconfirmed
P3F05	chrVI	5000	13500	8500	5150;7530;10150	1.5	TRUE		Unconfirmed
P3F05	chrXIV	9000	11000	2000	5150;7530;10150	0	TRUE		Deletion	COS1;DDI3
P3F05	chrXVI	777500	781000	3500	5150;7530	0.5	FALSE	Y	Deletion	THI22
P3F09	chrXIII	190500	196000	5500	5150;7530	0.5	FALSE		Unconfirmed
P3F11	chrIII	0	10000	10000	7530;10150	1.5	TRUE		Unconfirmed
P3G02	chrI	219000	229000	10000	7530;10150	1.5	TRUE		Unconfirmed
P3G02	chrVI	5000	8000	3000	7530;10150	2	TRUE		Unconfirmed
P3G05	chrV	431500	434500	3000	7530;10150	2	FALSE	~	Duplication		GLC7
P3G05	chrX	739500	745000	5500	7530;10150	1.5	TRUE		Unconfirmed
P3G05	chrXVI	11000	13000	2000	1410;2640;5150;7530	1.5	FALSE		Unconfirmed
P3G06	chrI	2000	11500	9500	2640;7530	0	TRUE		Deletion	PAU8;SEO1
P3G06	chrI	218500	221000	2500	2640;7530	2	FALSE		Unconfirmed
P3G06	chrI	221500	229000	7500	2640;7530;10150	3	TRUE		Unconfirmed
P3G06	chrIX	7000	18500	11500	7530;10150	1.5	TRUE		Unconfirmed
P3G06	chrX	198000	201500	3500	2640;5150;7530;10150	0	FALSE		Deletion	IMA2;ENB1;CSS3;PAU20
P3G06	chrX	7500	18000	10500	7530;10150	1.5	TRUE		Unconfirmed
P3G06	chrXV	1077000	1078500	1500	5150;7530;10150	0	FALSE		Deletion	HSP33
P3G06	chrXV	11500	23000	11500	7530;10150	0	FALSE		Unconfirmed
P3G06	chrXVI	11500	15500	4000	2640;5150;7530	2	FALSE		Unconfirmed
P3G09	chrIV	884000	987500	103500	2640;5150	1.5	FALSE		Duplication			manually filled in
P3G09	chrIX	206000	209000	3000	7530;10150	0.5	FALSE		Unconfirmed
P3G10	chrX	739500	745000	5500	7530;10150	1.5	TRUE	~	Unconfirmed
P3G11	chrV	6000	15500	9500	2640;7530	1.5	TRUE		Unconfirmed
P3G11	chrX	729000	745000	16000	2640;7530	1.5	TRUE		Unconfirmed

### Sheet: Confirmed_CNVs_formatted
Population	Approximate Position	Chromosome	Present at Generations:	Copy Number	near telomere	Source	Type	Genes likely affected	Notes
P3G06	chrI:2000..11500	chrI	2640;7530	0N	TRUE	Coverage	Deletion	PAU8;SEO1
P1B02	chrI:19500..23000	chrI	7530;10150	0N	FALSE	Coverage	Deletion
P3E11	chrI:19500..23000	chrI	7530;10150	0N	FALSE	Coverage	Deletion
P3F11	chrI:183750..187080	chrI	7530;10150	2N	FALSE	Lumpy	Duplication	UIP3;RRM9
P2C02	chrI:203500..211500	chrI	5150;7530	0N	FALSE	Coverage	Deletion	FLO1 (likely already LOF in ancestor)
P3D03	chrI:219500..228500	chrI	5150;7530	0N	TRUE	Coverage	Deletion	PHO11	Ty1 and telomere associated
P1C08	chrII:805000..808000	chrII	5150;7530;10150	2N	FALSE	Coverage	Duplication	MAL32
P1F11	chrIII:0..4000	chrIII	5150;7530;10150	0N	TRUE	Coverage	Deletion
P1D09	chrIII:90500..148000	chrIII	2640;5150;7530;10150	3N	FALSE	Coverage	Duplication	Many	Whole chromosome duplication (3N) at gen 1410, then part of the right arm was coverted back to 2N
P1B02	chrIII:143000..148000	chrIII	5150;7530;10150	2N	FALSE	Coverage/Lumpy	Duplication
P2G04	chrIII:151500..169000	chrIII	1410;2640;5150;7530	2N	FALSE	Coverage	Duplication	MAK32;PET18;MAK31;HSP30;SLM5;PMP1;NPP1;RHB1;	likely Ty1 associated
P3C03	chrIII:151500..169000	chrIII	2640;10150	2N	FALSE	Coverage	Duplication
P3D09	chrIII:153500..168000	chrIII	7530;10150	1N	FALSE	Coverage	Deletion (1N)	MAK32;PET18;HTL1;HSP30;SLM5;PMP1;NPP1;RHB1 (1N deletion)
P3G09	chrIV:884000..987500	chrIV	2640;5150	3N	FALSE	Coverage (manually added)	Duplication	Many	manually filled in
P3C11	chrIV:884500..981000	chrIV	1410;2640;5150;7530;10150	2N	FALSE	Coverage (manually added)	Duplication	Many	manually filled in
P2B07	chrIX:19500..21500	chrIX	7530;10150	2N	FALSE	Coverage/Lumpy	Duplication
P3D03	chrIX:391437..392533	chrIX	1410;2640;5150;7530;10150	0N	FALSE	Lumpy	Deletion	MUC1
P3D02	chrIX:434000..438000	chrIX	2640;5150	0N	TRUE	Coverage/Lumpy	Deletion	PAU15
P3G05	chrV:431500..434500	chrV	7530;10150	2N	FALSE	Coverage/Lumpy	Duplication	GLC7
P1D03	chrV:436000..443000	chrV	7530;10150	2N	FALSE	Coverage	Duplication	GDI1	Ty1-associated
P3B08	chrV:449000..573000	chrV	2640;5150;10150	3N	TRUE	Coverage	Duplication	Many	duplication of a large section of the right arm of chrV (3N)
P3D09	chrV:497000..569500	chrV	1410;2640;5150;7530;10150	3N	TRUE	Coverage	Duplication		duplication of a large section of the right arm of chrV (3N)
P2B09	chrV:497500..570000	chrV	2640;5150;7530;10150	3N	TRUE	Coverage	Duplication	Many	duplication of a large section of the right arm of chrV (3N)
P3D10	chrV:497500..572000	chrV	5150;7530	3N	TRUE	Coverage	Duplication		duplication of a large section of the right arm of chrV (3N)
P1C07	chrV:498000..569500	chrV	5150;7530	3N	TRUE	Coverage	Transient Duplication		duplication of a large section of the right arm of chrV (3N)
P1G09	chrV:498000..571000	chrV	1410;2640;5150;10150	4N	TRUE	Coverage	Duplication	Many	duplication of laarge section of right arm of chrV (4N)
P2F09	chrV:498000..570000	chrV	2640;5150;7530;10150	3N	TRUE	Coverage	Duplication		duplication of a large section of the right arm of chrV (3N)
P2G10	chrV:498000..571500	chrV	2640;7530;10150	3N	TRUE	Coverage	Duplication	Many	duplication of a large section of the right arm of chrV (3N)
P2D08	chrV:498500..569000	chrV	5150;7530;10150	3N	TRUE	Coverage	Duplication	Many	duplication of a large section of the right arm of chrV (3N)
P1D09	chrV:whole chromosome..whole chromosome	chrV	1410	3N	FALSE	Coverage	Duplication	Many	Whole chromosome duplication (3N), lost by 2640, manually filled in
P2F07	chrVII:731000..735500	chrVII	7530;10150	3N	FALSE	Coverage	Duplication	MEP1	3N
P1C08	chrVII:1078500..1080000	chrVII	2640;5150;7530;10150	0N	FALSE	Coverage	Deletion	MAL12
P1B04	chrVIII:289121..292878	chrVIII	2640;5150;7530;10150	0N	FALSE	Lumpy	Deletion	HXT1;AHT1;HXT4	HXT1 & HXT4 recomb
P3G06	chrX:121236..121263	chrX	1410;2640;5150;7530;10150	0N	FALSE	Lumpy	Deletion	HSP150
P2C06	chrX:198000..203000	chrX	5150;7530;10150	2N	FALSE	Coverage	Duplication
P2D11	chrX:198000..201000	chrX	7530;10150	0N	FALSE	Coverage	Deletion
P3C07	chrX:198000..201000	chrX	5150;10150	0N	FALSE	Coverage	Deletion
P3G06	chrX:198000..201500	chrX	2640;5150;7530;10150	0N	FALSE	Coverage	Deletion
P1D09	chrX:481500..729000	chrX	1410;5150;7530;10150	3N	FALSE	Coverage	Duplication	Many	Whole chromosome duplication (3N) at gen 1410, then part of the chromosome coverted back to 2N
P2B05	chrXI:663500..666500	chrXI	2640;5150;7530;10150	0N	TRUE	Coverage	Deletion
P1B02	chrXII:947500..979000	chrXII	1410;2640;5150;7530;10150	2N	FALSE	Coverage (manually added)	Duplication		added manually
P3G06	chrXIII:357173..362825	chrXIII	1410;2640;5150;7530;10150	0N	FALSE	Lumpy	Deletion
P3E02	chrXIII:600188..602364	chrXIII	1410;2640;5150;7530;10150	0N	FALSE	Lumpy	Deletion	ALD3
P2D08	chrXIII:748500..768500	chrXIII	2640;5150;7530;10150	4N	FALSE	Coverage	Duplication	RNT1;CUS1;YHM2;RPL20A;ZRC1;COA6;FAA4;RKR1	4N duplication
P1F10	chrXIII:749000..917000	chrXIII	5150;10150	3N	FALSE	Coverage	Duplication	Many	duplication of large section of chrXIII at right arm
P3F05	chrXIV:9000..11000	chrXIV	5150;7530;10150	0N	TRUE	Coverage	Deletion	COS1;DDI3
P2B09	chrXIV:13000..15000	chrXIV	10150	0N	FALSE	Coverage	Deletion	SNZ2;THI12
P1B04	chrXIV:547500..568000	chrXIV	1410;2640	2N	FALSE	Coverage/Lumpy	Transient Duplication
P3B10	chrXV:0..25000	chrXV	5150;7530;10150	4N	TRUE	Coverage	Duplication	IMA2;ENB1;CSS3;PAU20;BDS1;AAD15	4N duplication of a large section of the left arm of chrXV
P3D10	chrXV:0..23000	chrXV	2640;5150;7530;10150	4N	TRUE	Coverage	Duplication	IMA2;ENB1;CSS3;PAU20;BDS1;AAD15	4N duplication of a large section of the left arm of chrXV
P3E02	chrXV:0..9500	chrXV	7530;10150	0N	TRUE	Coverage	Deletion	BDS1;AAD15
P3F03	chrXV:0..23000	chrXV	2640;5150;7530;10150	0N	TRUE	Coverage	Deletion	IMA2;ENB1;CSS3;PAU20;BDS1;AAD15
P2B05	chrXV:23500..26000	chrXV	7530;10150	0N	FALSE	Coverage	Deletion	IMA2;HXT11
P2B07	chrXV:25500..27000	chrXV	5150;10150	0N	FALSE	Coverage	Deletion	HXT11
P2D06	chrXV:1074000..1078500	chrXV	2640;5150;7530;10150	0N	FALSE	Coverage	Deletion	HSP33
P3G06	chrXV:1077000..1078500	chrXV	5150;7530;10150	0N	FALSE	Coverage	Deletion	HSP33
P2C10	chrXVI:11500..13500	chrXVI	5150;7530;10150	1N	FALSE	Coverage	Deletion (1N)	HSP32 (heterozygous)
P3E02	chrXVI:14500..17500	chrXVI	7530;10150	0N	FALSE	Coverage	Deletion
P3B08	chrXVI:15500..56000	chrXVI	5150;7530;10150	1N	FALSE	Coverage	Deletion (1N)	Many	1N deletion of a large section of the left arm of chrXVI
P3D10	chrXVI:560176..622603	chrXVI	10150	3N	FALSE	Lumpy	Duplication	Many
P3F05	chrXVI:777172..781572	chrXVI	5150;7530;10150	0N	FALSE	Coverage/Lumpy	Deletion	THI22
