## Supplementary File 5 (Mutation Rate Confirmation) for "Phenotypic and molecular evolution across 10,000 generations in laboratory budding yeast populations"

### Sheet: Strain_difference_columns
COLUMNS
Mutation	Mutation info formatted like Chromosome_position_ref->alt
diploid_mean_frequency	Mean frequency of alt allele in all diploid populations at the first timepoint
alpha_mean_frequency	Mean frequency of alt allele in all MATalpha populations at the first timepoint
a_mean_frequency	Mean frequency of alt allele in all MATa populations at the first timepoint
ANN	SnpEff annotation
ANN_simpler	SnpEff annotation simplified
ORF_hit	Name of ORF mutation is in
Gene_hit	Name of Gene mutation is in

### Sheet: Strain_differences
Mutation	diploid_mean_frequency	alpha_mean_frequency	a_mean_frequency	ANN	ANN_simpler	ORF_hit	Gene_hit
chrXIII_730855_G->A	0.511077	0	0.996528	A|missense_variant|MODERATE|YMR229C|YMR229C|transcript|TRANSCRIPT_YMR229C|protein_coding|1/1|c.287C>T|p.Ser96Leu|287/5190|287/5190|96/1729||,A|upstream_gene_variant|MODIFIER|YMR230W|YMR230W|transcript|TRANSCRIPT_YMR230W|protein_coding||c.-1577G>A|||||1577|,A|upstream_gene_variant|MODIFIER|YMR230W-A|YMR230W-A|transcript|TRANSCRIPT_YMR230W-A|protein_coding||c.-2431G>A|||||2431|,A|upstream_gene_vari…	A|missense_variant|MODERATE|R|YMR229C|96/1729|R	YMR229C	RRP5
chrIII_276_ACCCACACCACACCCACACACCACACCCACACAC->ACCACACCACACCCACACACCACACCCACACAC	0.932951	0.941073	0	ACCACACCACACCCACACACCACACCCACACAC|upstream_gene_variant|MODIFIER|YCL076W|YCL076W|transcript|TRANSCRIPT_YCL076W|protein_coding||c.-1113delC|||||1113|,ACCACACCACACCCACACACCACACCCACACAC|upstream_gene_variant|MODIFIER|CDS_III_2126_2566|GENE_CDS_III_2126_2566|transcript|YCL075W|protein_coding||c.-1847delC|||||1847|,ACCACACCACACCCACACACCACACCCACACAC|upstream_gene_variant|MODIFIER|CDS_III_2824_3750|GENE…
chrXII_12088_T->G	0.506667	0	0.996558	G|upstream_gene_variant|MODIFIER|YLL066C|YLL066C|transcript|TRANSCRIPT_YLL066C|protein_coding||c.-2246A>C|||||2246|,G|downstream_gene_variant|MODIFIER|YLL065W|YLL065W|transcript|TRANSCRIPT_YLL065W|protein_coding||c.*7T>G|||||7|,G|downstream_gene_variant|MODIFIER|YLL064C|YLL064C|transcript|TRANSCRIPT_YLL064C|protein_coding||c.*1000A>C|||||1000|,G|downstream_gene_variant|MODIFIER|YLL063C|YLL063C|tr…
chrIV_719939_AACT->A	0.472994	0	0.998016	A|conservative_inframe_deletion|MODERATE|YDR132C|YDR132C|transcript|TRANSCRIPT_YDR132C|protein_coding|1/1|c.151_153delAGT|p.Ser51del|153/1488|151/1488|51/495||,A|upstream_gene_variant|MODIFIER|YDR129C|YDR129C|transcript|TRANSCRIPT_YDR129C|protein_coding||c.-4774_-4772delAGT|||||4772|,A|upstream_gene_variant|MODIFIER|YDR130C|YDR130C|transcript|TRANSCRIPT_YDR130C|protein_coding||c.-3531_-3529delAGT…	A|conservative_inframe_deletion|MODERATE|M|YDR132C|51/495|R	YDR132C	MRX16
chrIII_282_AC->ACC	0.930763	0.909978	0	ACC|upstream_gene_variant|MODIFIER|YCL076W|YCL076W|transcript|TRANSCRIPT_YCL076W|protein_coding||c.-1109_-1108insC|||||1108|,ACC|upstream_gene_variant|MODIFIER|CDS_III_2126_2566|GENE_CDS_III_2126_2566|transcript|YCL075W|protein_coding||c.-1843_-1842insC|||||1842|,ACC|upstream_gene_variant|MODIFIER|CDS_III_2824_3750|GENE_CDS_III_2824_3750|transcript|YCL074W|protein_coding||c.-2541_-2540insC|||||25…
chrXV_217342_G->T	0.528871	0.994152	0	T|missense_variant|MODERATE|YOL059W|YOL059W|transcript|TRANSCRIPT_YOL059W|protein_coding|1/1|c.295G>T|p.Ala99Ser|295/1323|295/1323|99/440||,T|upstream_gene_variant|MODIFIER|YOL060C|YOL060C|transcript|TRANSCRIPT_YOL060C|protein_coding||c.-1283C>A|||||1283|,T|upstream_gene_variant|MODIFIER|YOL058W|YOL058W|transcript|TRANSCRIPT_YOL058W|protein_coding||c.-1791G>T|||||1791|,T|upstream_gene_variant|MOD…	T|missense_variant|MODERATE|G|YOL059W|99/440|P	YOL059W	GPD2
chrXIV_101744_G->A	0.944444	0.722222	0	A|missense_variant|MODERATE|CDS_XIV_97203_101165|GENE_CDS_XIV_97203_101165|transcript|YNL284C-B|protein_coding|1/2|c.728C>T|p.Ala243Val|728/5268|728/5268|243/1755||,A|missense_variant|MODERATE|CDS_XIV_101149_102471|GENE_CDS_XIV_101149_102471|transcript|YNL284C-A|protein_coding|1/1|c.728C>T|p.Ala243Val|728/1323|728/1323|243/440||,A|downstream_gene_variant|MODIFIER|YNL285W|YNL285W|transcript|TRANSC…	A|missense_variant|MODERATE|CDS_XIV_97203_101165|CDS_XIV_97203_101165|243/1755|CDS_XIV_97203_101165,A|missense_variant|MODERATE|CDS_XIV_101149_102471|CDS_XIV_101149_102471|243/440|CDS_XIV_101149_102471	CDS_XIV_97203_101165;CDS_XIV_101149_102471	CDS_XIV_97203_101165;CDS_XIV_101149_102471
chrV_116359_T->C	0.481259	0	0.992854	C|synonymous_variant|LOW|YEL021W|YEL021W|transcript|TRANSCRIPT_YEL021W|protein_coding|1/1|c.193T>C|p.Leu65Leu|193/804|193/804|65/267||,C|upstream_gene_variant|MODIFIER|YEL020W-A|YEL020W-A|transcript|TRANSCRIPT_YEL020W-A|protein_coding||c.-852T>C|||||852|,C|downstream_gene_variant|MODIFIER|YEL022W|YEL022W|transcript|TRANSCRIPT_YEL022W|protein_coding||c.*559T>C|||||559|,C|downstream_gene_variant|MO…	C|synonymous_variant|LOW|U|YEL021W|65/267|R	YEL021W	URA3
chrXII_643342_T->A	0.511965	0.997222	0	A|missense_variant|MODERATE|YLR253W|YLR253W|transcript|TRANSCRIPT_YLR253W|protein_coding|1/1|c.130T>A|p.Ser44Thr|130/1710|130/1710|44/569||,A|upstream_gene_variant|MODIFIER|YLR256W|YLR256W|transcript|TRANSCRIPT_YLR256W|protein_coding||c.-3672T>A|||||3672|,A|downstream_gene_variant|MODIFIER|YLR249W|YLR249W|transcript|TRANSCRIPT_YLR249W|protein_coding||c.*2845T>A|||||2845|,A|downstream_gene_variant…	A|missense_variant|MODERATE|M|YLR253W|44/569|C	YLR253W	MCP2
chrXV_428975_A->T	0.482295	0	0.995769	T|missense_variant|MODERATE|YOR054C|YOR054C|transcript|TRANSCRIPT_YOR054C|protein_coding|1/1|c.805T>A|p.Ser269Thr|805/2025|805/2025|269/674||,T|upstream_gene_variant|MODIFIER|YOR050C|YOR050C|transcript|TRANSCRIPT_YOR050C|protein_coding||c.-4436T>A|||||4436|,T|upstream_gene_variant|MODIFIER|YOR051C|YOR051C|transcript|TRANSCRIPT_YOR051C|protein_coding||c.-2969T>A|||||2969|,T|upstream_gene_variant|M…	T|missense_variant|MODERATE|V|YOR054C|269/674|H	YOR054C	VHS3
chrIV_657411_G->A	0.78104	0.998708	0.516951	A|missense_variant|MODERATE|YDR102C|YDR102C|transcript|TRANSCRIPT_YDR102C|protein_coding|1/1|c.22C>T|p.Arg8Cys|22/333|22/333|8/110||,A|upstream_gene_variant|MODIFIER|YDR101C|YDR101C|transcript|TRANSCRIPT_YDR101C|protein_coding||c.-492C>T|||||492|,A|upstream_gene_variant|MODIFIER|YDR103W|YDR103W|transcript|TRANSCRIPT_YDR103W|protein_coding||c.-391G>A|||||391|,A|downstream_gene_variant|MODIFIER|YDR…	A|missense_variant|MODERATE|YDR102C|YDR102C|8/110|YDR102C	YDR102C	YDR102C
chrXII_57906_A->C	0	0	0.966309	C|missense_variant|MODERATE|YLL040C|YLL040C|transcript|TRANSCRIPT_YLL040C|protein_coding|1/1|c.5745T>G|p.Ser1915Arg|5745/9435|5745/9435|1915/3144||,C|upstream_gene_variant|MODIFIER|YLL041C|YLL041C|transcript|TRANSCRIPT_YLL041C|protein_coding||c.-3970T>G|||||3970|	C|missense_variant|MODERATE|V|YLL040C|1915/3144|P	YLL040C	VPS13
chrIII_292571_AATATAT->AAT	0.839076	0	0.403009	AAT|upstream_gene_variant|MODIFIER|YCR095C|YCR095C|transcript|TRANSCRIPT_YCR095C|protein_coding||c.-3322_-3319delATAT|||||3319|,AAT|upstream_gene_variant|MODIFIER|YCR097W|YCR097W|transcript|TRANSCRIPT_YCR097W|protein_coding||c.-1261_-1258delATAT|||||1261|,AAT|upstream_gene_variant|MODIFIER|YCR097W-A|YCR097W-A|transcript|TRANSCRIPT_YCR097W-A|protein_coding||c.-1865_-1862delATAT|||||1865|,AAT|downs…
chrIV_1346602_C->T	0	0	0.991352	T|missense_variant|MODERATE|YDR443C|YDR443C|transcript|TRANSCRIPT_YDR443C|protein_coding|1/1|c.3473G>A|p.Arg1158His|3473/4263|3473/4263|1158/1420||,T|upstream_gene_variant|MODIFIER|YDR441C|YDR441C|transcript|TRANSCRIPT_YDR441C|protein_coding||c.-1404G>A|||||1404|,T|upstream_gene_variant|MODIFIER|YDR444W|YDR444W|transcript|TRANSCRIPT_YDR444W|protein_coding||c.-3824C>T|||||3824|,T|downstream_gene_v…	T|missense_variant|MODERATE|S|YDR443C|1158/1420|S	YDR443C	SSN2
chrX_379476_GA->G	0.481934	0.995132	0	G|frameshift_variant|HIGH|YJL036W|YJL036W|transcript|TRANSCRIPT_YJL036W|protein_coding|1/1|c.956delA|p.Asn319fs|956/1272|956/1272|319/423||INFO_REALIGN_3_PRIME,G|upstream_gene_variant|MODIFIER|YJL038C|YJL038C|transcript|TRANSCRIPT_YJL038C|protein_coding||c.-4000delT|||||4000|,G|upstream_gene_variant|MODIFIER|YJL034W|YJL034W|transcript|TRANSCRIPT_YJL034W|protein_coding||c.-1553delA|||||1553|,G|ups…	G|frameshift_variant|HIGH|S|YJL036W|319/423|N	YJL036W	SNX4
chrVII_115328_T->G	0	0	0.996841	G|upstream_gene_variant|MODIFIER|YGL204C|YGL204C|transcript|TRANSCRIPT_YGL204C|protein_coding||c.-3345A>C|||||3345|,G|upstream_gene_variant|MODIFIER|YGL203C|YGL203C|transcript|TRANSCRIPT_YGL203C|protein_coding||c.-686A>C|||||686|,G|upstream_gene_variant|MODIFIER|YGL202W|YGL202W|transcript|TRANSCRIPT_YGL202W|protein_coding||c.-709T>G|||||709|,G|downstream_gene_variant|MODIFIER|YGL205W|YGL205W|tran…
chrIV_786229_C->A	0	0	0.99366	A|missense_variant|MODERATE|YDR166C|YDR166C|transcript|TRANSCRIPT_YDR166C|protein_coding|1/1|c.2782G>T|p.Ala928Ser|2782/2916|2782/2916|928/971||,A|upstream_gene_variant|MODIFIER|YDR164C|YDR164C|transcript|TRANSCRIPT_YDR164C|protein_coding||c.-2225G>T|||||2225|,A|upstream_gene_variant|MODIFIER|YDR167W|YDR167W|transcript|TRANSCRIPT_YDR167W|protein_coding||c.-3009C>A|||||3009|,A|upstream_gene_varian…	A|missense_variant|MODERATE|S|YDR166C|928/971|E	YDR166C	SEC5
chrIV_37098_T->A	0.505147	0	0.969692	A|missense_variant|MODERATE|YDL233W|YDL233W|transcript|TRANSCRIPT_YDL233W|protein_coding|1/1|c.296T>A|p.Met99Lys|296/1377|296/1377|99/458||,A|upstream_gene_variant|MODIFIER|YDL235C|YDL235C|transcript|TRANSCRIPT_YDL235C|protein_coding||c.-3174A>T|||||3174|,A|upstream_gene_variant|MODIFIER|YDL234C|YDL234C|transcript|TRANSCRIPT_YDL234C|protein_coding||c.-615A>T|||||615|,A|upstream_gene_variant|MODIF…	A|missense_variant|MODERATE|M|YDL233W|99/458|F	YDL233W	MFG1
chrXIII_371867_TTCG->T	0.479723	0	0.996643	T|upstream_gene_variant|MODIFIER|YMR049C|YMR049C|transcript|TRANSCRIPT_YMR049C|protein_coding||c.-1317_-1315delCGA|||||1315|,T|downstream_gene_variant|MODIFIER|YMR048W|YMR048W|transcript|TRANSCRIPT_YMR048W|protein_coding||c.*3898_*3900delTCG|||||3898|,T|downstream_gene_variant|MODIFIER|CDS_XIII_373093_377055|GENE_CDS_XIII_373093_377055|transcript|YMR050C|protein_coding||c.*1223_*1225delCGA|||||12…
chrIV_1415382_G->A	0.501978	0.989569	0	A|synonymous_variant|LOW|YDR479C|YDR479C|transcript|TRANSCRIPT_YDR479C|protein_coding|1/1|c.1629C>T|p.Ile543Ile|1629/1665|1629/1665|543/554||,A|upstream_gene_variant|MODIFIER|YDR476C|YDR476C|transcript|TRANSCRIPT_YDR476C|protein_coding||c.-4119C>T|||||4119|,A|upstream_gene_variant|MODIFIER|YDR480W|YDR480W|transcript|TRANSCRIPT_YDR480W|protein_coding||c.-2153G>A|||||2153|,A|downstream_gene_variant…	A|synonymous_variant|LOW|P|YDR479C|543/554|E	YDR479C	PEX29
chrXIII_220613_G->A	0.490381	0	1	A|missense_variant|MODERATE|YML028W|YML028W|transcript|TRANSCRIPT_YML028W|protein_coding|1/1|c.436G>A|p.Gly146Ser|436/591|436/591|146/196||,A|upstream_gene_variant|MODIFIER|YML027W|YML027W|transcript|TRANSCRIPT_YML027W|protein_coding||c.-833G>A|||||833|,A|downstream_gene_variant|MODIFIER|YML031W|YML031W|transcript|TRANSCRIPT_YML031W|protein_coding||c.*4417G>A|||||4417|,A|downstream_gene_variant|M…	A|missense_variant|MODERATE|T|YML028W|146/196|S	YML028W	TSA1
chrVII_981650_G->A	0	0.994003	0	A|missense_variant|MODERATE|YGR245C|YGR245C|transcript|TRANSCRIPT_YGR245C|protein_coding|1/1|c.743C>T|p.Ala248Val|743/2304|743/2304|248/767||,A|upstream_gene_variant|MODIFIER|YGR241C|YGR241C|transcript|TRANSCRIPT_YGR241C|protein_coding||c.-4750C>T|||||4750|,A|upstream_gene_variant|MODIFIER|YGR244C|YGR244C|transcript|TRANSCRIPT_YGR244C|protein_coding||c.-2012C>T|||||2012|,A|upstream_gene_variant|M…	A|missense_variant|MODERATE|S|YGR245C|248/767|D	YGR245C	SDA1
chrXIV_101692_T->C	0.833333	0.722222	0	C|synonymous_variant|LOW|CDS_XIV_97203_101165|GENE_CDS_XIV_97203_101165|transcript|YNL284C-B|protein_coding|1/2|c.780A>G|p.Gln260Gln|780/5268|780/5268|260/1755||,C|synonymous_variant|LOW|CDS_XIV_101149_102471|GENE_CDS_XIV_101149_102471|transcript|YNL284C-A|protein_coding|1/1|c.780A>G|p.Gln260Gln|780/1323|780/1323|260/440||,C|downstream_gene_variant|MODIFIER|YNL285W|YNL285W|transcript|TRANSCRIPT_Y…	C|synonymous_variant|LOW|CDS_XIV_97203_101165|CDS_XIV_97203_101165|260/1755|CDS_XIV_97203_101165,C|synonymous_variant|LOW|CDS_XIV_101149_102471|CDS_XIV_101149_102471|260/440|CDS_XIV_101149_102471	CDS_XIV_97203_101165;CDS_XIV_101149_102471	CDS_XIV_97203_101165;CDS_XIV_101149_102471
chrIX_246310_G->A	0.500229	0	0.986329	A|upstream_gene_variant|MODIFIER|YIL065C|YIL065C|transcript|TRANSCRIPT_YIL065C|protein_coding||c.-4532C>T|||||4532|,A|upstream_gene_variant|MODIFIER|YIL063C|YIL063C|transcript|TRANSCRIPT_YIL063C|protein_coding||c.-2563C>T|||||2563|,A|upstream_gene_variant|MODIFIER|YIL062C|YIL062C|transcript|TRANSCRIPT_YIL062C|protein_coding||c.-1845C>T|||||1845|,A|upstream_gene_variant|MODIFIER|YIL061C|YIL061C|tr…	A|upstream_gene_variant|MODIFIER|Y|YIL060W||I	YIL060W	YIL060W
chrXII_5857_C->T	0.304887	0.294996	0.790101	T|upstream_gene_variant|MODIFIER|YLL067C|YLL067C|transcript|TRANSCRIPT_YLL067C|protein_coding||c.-1550G>A|||||1550|WARNING_TRANSCRIPT_NO_STOP_CODON,T|upstream_gene_variant|MODIFIER|YLL066W-A|YLL066W-A|transcript|TRANSCRIPT_YLL066W-A|protein_coding||c.-635C>T|||||635|,T|downstream_gene_variant|MODIFIER|YLL067W-A|YLL067W-A|transcript|TRANSCRIPT_YLL067W-A|protein_coding||c.*4526C>T|||||4526|,T|downs…
chrXII_940291_T->A	0.476443	0	0.996554	A|missense_variant|MODERATE|YLR410W|YLR410W|transcript|TRANSCRIPT_YLR410W|protein_coding|1/1|c.2213T>A|p.Leu738His|2213/3441|2213/3441|738/1146||,A|upstream_gene_variant|MODIFIER|YLR409C|YLR409C|transcript|TRANSCRIPT_YLR409C|protein_coding||c.-2520A>T|||||2520|,A|upstream_gene_variant|MODIFIER|CDS_XII_942021_943337|GENE_CDS_XII_942021_943337|transcript|YLR410W-A|protein_coding||c.-1730T>A|||||173…	A|missense_variant|MODERATE|V|YLR410W|738/1146|I	YLR410W	VIP1
chrXIV_68875_C->A	0	0	0.996876	A|upstream_gene_variant|MODIFIER|YNL301C|YNL301C|transcript|TRANSCRIPT_YNL301C|protein_coding||c.-4106G>T|||||4106|,A|upstream_gene_variant|MODIFIER|YNL298W|YNL298W|transcript|TRANSCRIPT_YNL298W|protein_coding||c.-273C>A|||||273|,A|downstream_gene_variant|MODIFIER|YNL300W|YNL300W|transcript|TRANSCRIPT_YNL300W|protein_coding||c.*2590C>A|||||2590|,A|downstream_gene_variant|MODIFIER|YNL299W|YNL299W|…
chrXI_33506_G->A	0.501625	0.991009	0	A|synonymous_variant|LOW|YKL213C|YKL213C|transcript|TRANSCRIPT_YKL213C|protein_coding|1/1|c.603C>T|p.Leu201Leu|603/2148|603/2148|201/715||,A|upstream_gene_variant|MODIFIER|YKL215C|YKL215C|transcript|TRANSCRIPT_YKL215C|protein_coding||c.-2818C>T|||||2818|,A|upstream_gene_variant|MODIFIER|YKL214C|YKL214C|transcript|TRANSCRIPT_YKL214C|protein_coding||c.-1812C>T|||||1812|,A|upstream_gene_variant|MODI…	A|synonymous_variant|LOW|D|YKL213C|201/715|O	YKL213C	DOA1
chrXV_954123_G->C	0.487222	0	0.996693	C|missense_variant|MODERATE|YOR337W|YOR337W|transcript|TRANSCRIPT_YOR337W|protein_coding|1/1|c.194G>C|p.Arg65Thr|194/2280|194/2280|65/759||,C|upstream_gene_variant|MODIFIER|YOR338W|YOR338W|transcript|TRANSCRIPT_YOR338W|protein_coding||c.-2361G>C|||||2361|,C|downstream_gene_variant|MODIFIER|YOR336W|YOR336W|transcript|TRANSCRIPT_YOR336W|protein_coding||c.*667G>C|||||667|,C|downstream_gene_variant|M…	C|missense_variant|MODERATE|T|YOR337W|65/759|E	YOR337W	TEA1
chrVII_829619_C->A	0.481906	0.991576	0	A|missense_variant|MODERATE|YGR165W|YGR165W|transcript|TRANSCRIPT_YGR165W|protein_coding|1/1|c.191C>A|p.Pro64Gln|191/1038|191/1038|64/345||,A|upstream_gene_variant|MODIFIER|YGR166W|YGR166W|transcript|TRANSCRIPT_YGR166W|protein_coding||c.-1209C>A|||||1209|,A|upstream_gene_variant|MODIFIER|YGR167W|YGR167W|transcript|TRANSCRIPT_YGR167W|protein_coding||c.-3150C>A|||||3150|,A|downstream_gene_variant|M…	A|missense_variant|MODERATE|M|YGR165W|64/345|R	YGR165W	MRPS35
chrII_529082_C->G	0.488899	1	0	G|missense_variant|MODERATE|YBR142W|YBR142W|transcript|TRANSCRIPT_YBR142W|protein_coding|1/1|c.805C>G|p.Pro269Ala|805/2322|805/2322|269/773||,G|upstream_gene_variant|MODIFIER|YBR140C|YBR140C|transcript|TRANSCRIPT_YBR140C|protein_coding||c.-2493G>C|||||2493|,G|upstream_gene_variant|MODIFIER|YBR141C|YBR141C|transcript|TRANSCRIPT_YBR141C|protein_coding||c.-1083G>C|||||1083|,G|upstream_gene_variant|M…	G|missense_variant|MODERATE|M|YBR142W|269/773|A	YBR142W	MAK5
chrVII_829628_A->T	0.479407	0.991455	0	T|missense_variant|MODERATE|YGR165W|YGR165W|transcript|TRANSCRIPT_YGR165W|protein_coding|1/1|c.200A>T|p.Tyr67Phe|200/1038|200/1038|67/345||,T|upstream_gene_variant|MODIFIER|YGR166W|YGR166W|transcript|TRANSCRIPT_YGR166W|protein_coding||c.-1200A>T|||||1200|,T|upstream_gene_variant|MODIFIER|YGR167W|YGR167W|transcript|TRANSCRIPT_YGR167W|protein_coding||c.-3141A>T|||||3141|,T|downstream_gene_variant|M…	T|missense_variant|MODERATE|M|YGR165W|67/345|R	YGR165W	MRPS35
chrXIV_193606_C->T	0.50403	0	0.994849	T|synonymous_variant|LOW|YNL242W|YNL242W|transcript|TRANSCRIPT_YNL242W|protein_coding|1/1|c.2052C>T|p.Asp684Asp|2052/4779|2052/4779|684/1592||,T|downstream_gene_variant|MODIFIER|YNL243W|YNL243W|transcript|TRANSCRIPT_YNL243W|protein_coding||c.*2418C>T|||||2418|,T|downstream_gene_variant|MODIFIER|YNL241C|YNL241C|transcript|TRANSCRIPT_YNL241C|protein_coding||c.*3051G>A|||||3051|	T|synonymous_variant|LOW|A|YNL242W|684/1592|T	YNL242W	ATG2
chrII_109576_A->C	0	0	0.994936	C|missense_variant|MODERATE|YBL060W|YBL060W|transcript|TRANSCRIPT_YBL060W|protein_coding|1/1|c.1651A>C|p.Ile551Leu|1651/2064|1651/2064|551/687||,C|upstream_gene_variant|MODIFIER|YBL061C|YBL061C|transcript|TRANSCRIPT_YBL061C|protein_coding||c.-2176T>G|||||2176|,C|upstream_gene_variant|MODIFIER|YBL059W|YBL059W|transcript|TRANSCRIPT_YBL059W|protein_coding||c.-1012A>C|||||1012|,C|upstream_gene_varian…	C|missense_variant|MODERATE|Y|YBL060W|551/687|E	YBL060W	YEL1
chrII_537135_G->T	0.522732	1	0	T|synonymous_variant|LOW|YBR147W|YBR147W|transcript|TRANSCRIPT_YBR147W|protein_coding|1/1|c.600G>T|p.Ala200Ala|600/891|600/891|200/296||,T|upstream_gene_variant|MODIFIER|YBR143C|YBR143C|transcript|TRANSCRIPT_YBR143C|protein_coding||c.-4992C>A|||||4992|,T|upstream_gene_variant|MODIFIER|YBR144C|YBR144C|transcript|TRANSCRIPT_YBR144C|protein_coding||c.-3625C>A|||||3625|,T|upstream_gene_variant|MODIFI…	T|synonymous_variant|LOW|R|YBR147W|200/296|T	YBR147W	RTC2
chrXIII_292403_C->A	0.49505	0	0.967294	A|missense_variant|MODERATE|YMR012W|YMR012W|transcript|TRANSCRIPT_YMR012W|protein_coding|1/1|c.1232C>A|p.Ala411Glu|1232/3834|1232/3834|411/1277||,A|downstream_gene_variant|MODIFIER|YMR011W|YMR011W|transcript|TRANSCRIPT_YMR011W|protein_coding||c.*2661C>A|||||2661|,A|downstream_gene_variant|MODIFIER|YMR013C|YMR013C|transcript|TRANSCRIPT_YMR013C|protein_coding||c.*2814G>T|||||2814|,A|downstream_gene…	A|missense_variant|MODERATE|C|YMR012W|411/1277|L	YMR012W	CLU1
chrXI_492323_A->G	0.489544	0	0.999042	G|missense_variant|MODERATE|YKR027W|YKR027W|transcript|TRANSCRIPT_YKR027W|protein_coding|1/1|c.640A>G|p.Arg214Gly|640/2298|640/2298|214/765||,G|upstream_gene_variant|MODIFIER|YKR024C|YKR024C|transcript|TRANSCRIPT_YKR024C|protein_coding||c.-4617T>C|||||4617|,G|upstream_gene_variant|MODIFIER|YKR026C|YKR026C|transcript|TRANSCRIPT_YKR026C|protein_coding||c.-2334T>C|||||2334|,G|upstream_gene_variant|M…	G|missense_variant|MODERATE|B|YKR027W|214/765|C	YKR027W	BCH2
chrXI_35776_G->C	0	0.993313	0	C|missense_variant|MODERATE|YKL212W|YKL212W|transcript|TRANSCRIPT_YKL212W|protein_coding|1/1|c.1233G>C|p.Leu411Phe|1233/1872|1233/1872|411/623||,C|upstream_gene_variant|MODIFIER|YKL214C|YKL214C|transcript|TRANSCRIPT_YKL214C|protein_coding||c.-4082C>G|||||4082|,C|upstream_gene_variant|MODIFIER|YKL213C|YKL213C|transcript|TRANSCRIPT_YKL213C|protein_coding||c.-1668C>G|||||1668|,C|upstream_gene_varian…	C|missense_variant|MODERATE|S|YKL212W|411/623|A	YKL212W	SAC1
chrX_354268_G->A	0.516654	0	0.996528	A|upstream_gene_variant|MODIFIER|YJL047C|YJL047C|transcript|TRANSCRIPT_YJL047C|protein_coding||c.-2160C>T|||||2160|,A|upstream_gene_variant|MODIFIER|YJL045W|YJL045W|transcript|TRANSCRIPT_YJL045W|protein_coding||c.-1745G>A|||||1745|,A|downstream_gene_variant|MODIFIER|YJL046W|YJL046W|transcript|TRANSCRIPT_YJL046W|protein_coding||c.*653G>A|||||653|WARNING_TRANSCRIPT_NO_START_CODON,A|downstream_gene_…
chrX_519278_G->A	0.510897	0	0.999369	A|upstream_gene_variant|MODIFIER|YJR043C|YJR043C|transcript|TRANSCRIPT_YJR043C|protein_coding||c.-2063C>T|||||2063|,A|upstream_gene_variant|MODIFIER|YJR044C|YJR044C|transcript|TRANSCRIPT_YJR044C|protein_coding||c.-391C>T|||||391|,A|upstream_gene_variant|MODIFIER|YJR046W|YJR046W|transcript|TRANSCRIPT_YJR046W|protein_coding||c.-2472G>A|||||2472|,A|downstream_gene_variant|MODIFIER|YJR042W|YJR042W|tr…
chrXII_878086_G->A	0.478287	0	0.998889	A|upstream_gene_variant|MODIFIER|YLR376C|YLR376C|transcript|TRANSCRIPT_YLR376C|protein_coding||c.-3994C>T|||||3994|,A|upstream_gene_variant|MODIFIER|YLR377C|YLR377C|transcript|TRANSCRIPT_YLR377C|protein_coding||c.-2756C>T|||||2756|,A|upstream_gene_variant|MODIFIER|YLR378C|YLR378C|transcript|TRANSCRIPT_YLR378C|protein_coding||c.-370C>T|||||370|,A|upstream_gene_variant|MODIFIER|YLR380W|YLR380W|tran…
chrIII_207052_T->G	0.52886	0	0.985833	G|missense_variant|MODERATE|YCR044C|YCR044C|transcript|TRANSCRIPT_YCR044C|protein_coding|1/1|c.895A>C|p.Ile299Leu|895/1074|895/1074|299/357||,G|upstream_gene_variant|MODIFIER|YCR042C|YCR042C|transcript|TRANSCRIPT_YCR042C|protein_coding||c.-1660A>C|||||1660|,G|upstream_gene_variant|MODIFIER|YCR043C|YCR043C|transcript|TRANSCRIPT_YCR043C|protein_coding||c.-413A>C|||||413|,G|upstream_gene_variant|MOD…	G|missense_variant|MODERATE|P|YCR044C|299/357|E	YCR044C	PER1
chrIII_206756_GA->G	0.594253	0	0.990632	G|upstream_gene_variant|MODIFIER|YCR042C|YCR042C|transcript|TRANSCRIPT_YCR042C|protein_coding||c.-1365delT|||||1365|,G|upstream_gene_variant|MODIFIER|YCR043C|YCR043C|transcript|TRANSCRIPT_YCR043C|protein_coding||c.-118delT|||||118|,G|upstream_gene_variant|MODIFIER|YCR045W-A|YCR045W-A|transcript|TRANSCRIPT_YCR045W-A|protein_coding||c.-1990delA|||||1990|,G|upstream_gene_variant|MODIFIER|YCR047W-A|Y…
chrI_220301_G->C	0.418213	0	0.993981	C|missense_variant|MODERATE|YAR064W|YAR064W|transcript|TRANSCRIPT_YAR064W|protein_coding|1/1|c.95G>C|p.Gly32Ala|95/300|95/300|32/99||,C|upstream_gene_variant|MODIFIER|YAR060C|YAR060C|transcript|TRANSCRIPT_YAR060C|protein_coding||c.-2801C>G|||||2801|,C|upstream_gene_variant|MODIFIER|YAR066W|YAR066W|transcript|TRANSCRIPT_YAR066W|protein_coding||c.-757G>C|||||757|WARNING_TRANSCRIPT_NO_STOP_CODON,C|u…	C|missense_variant|MODERATE|Y|YAR064W|32/99|A	YAR064W	YAR064W
chrXIV_651847_C->T	0.509504	0.989077	0	T|synonymous_variant|LOW|YNR013C|YNR013C|transcript|TRANSCRIPT_YNR013C|protein_coding|1/1|c.75G>A|p.Leu25Leu|75/2685|75/2685|25/894||,T|upstream_gene_variant|MODIFIER|YNR011C|YNR011C|transcript|TRANSCRIPT_YNR011C|protein_coding||c.-4688G>A|||||4688|,T|upstream_gene_variant|MODIFIER|YNR014W|YNR014W|transcript|TRANSCRIPT_YNR014W|protein_coding||c.-827C>T|||||827|,T|upstream_gene_variant|MODIFIER|YN…	T|synonymous_variant|LOW|P|YNR013C|25/894|H	YNR013C	PHO91
chrVII_27252_T->G	0	0	0.99491	G|missense_variant|MODERATE|YGL252C|YGL252C|transcript|TRANSCRIPT_YGL252C|protein_coding|1/1|c.211A>C|p.Ile71Leu|211/1767|211/1767|71/588||,G|upstream_gene_variant|MODIFIER|YGL250W|YGL250W|transcript|TRANSCRIPT_YGL250W|protein_coding||c.-4636T>G|||||4636|,G|downstream_gene_variant|MODIFIER|YGL254W|YGL254W|transcript|TRANSCRIPT_YGL254W|protein_coding||c.*4071T>G|||||4071|,G|downstream_gene_variant…	G|missense_variant|MODERATE|R|YGL252C|71/588|T	YGL252C	RTG2
chrVIII_37900_G->C	0	0	0.965999	C|missense_variant|MODERATE|YHL032C|YHL032C|transcript|TRANSCRIPT_YHL032C|protein_coding|1/1|c.611C>G|p.Thr204Arg|611/2130|611/2130|204/709||,C|upstream_gene_variant|MODIFIER|YHL034C|YHL034C|transcript|TRANSCRIPT_YHL034C|protein_coding||c.-3821C>G|||||3821|,C|upstream_gene_variant|MODIFIER|YHL033C|YHL033C|transcript|TRANSCRIPT_YHL033C|protein_coding||c.-1872C>G|||||1872|,C|upstream_gene_variant|M…	C|missense_variant|MODERATE|G|YHL032C|204/709|U	YHL032C	GUT1
chrXVI_715376_T->C	0	0	0.996528	C|missense_variant|MODERATE|YPR089W|YPR089W|transcript|TRANSCRIPT_YPR089W|protein_coding|1/1|c.2120T>C|p.Leu707Ser|2120/2667|2120/2667|707/888||,C|upstream_gene_variant|MODIFIER|YPR088C|YPR088C|transcript|TRANSCRIPT_YPR088C|protein_coding||c.-2366A>G|||||2366|,C|upstream_gene_variant|MODIFIER|YPR092W|YPR092W|transcript|TRANSCRIPT_YPR092W|protein_coding||c.-2985T>C|||||2985|,C|downstream_gene_vari…	C|missense_variant|MODERATE|Y|YPR089W|707/888|P	YPR089W	YPR089W
chrXVI_449037_C->A	0.497349	0	0.998148	A|stop_gained|HIGH|YPL058C|YPL058C|transcript|TRANSCRIPT_YPL058C|protein_coding|1/1|c.1324G>T|p.Glu442*|1324/4536|1324/4536|442/1511||,A|downstream_gene_variant|MODIFIER|YPL059W|YPL059W|transcript|TRANSCRIPT_YPL059W|protein_coding||c.*4023C>A|||||4023|,A|downstream_gene_variant|MODIFIER|YPL057C|YPL057C|transcript|TRANSCRIPT_YPL057C|protein_coding||c.*2855G>T|||||2855|,A|downstream_gene_variant|MO…	A|stop_gained|HIGH|P|YPL058C|442/1511|D	YPL058C	PDR12
chrIII_237059_C->G	0.509198	0.987214	0	G|upstream_gene_variant|MODIFIER|YCR067C|YCR067C|transcript|TRANSCRIPT_YCR067C|protein_coding||c.-741G>C|||||741|,G|upstream_gene_variant|MODIFIER|YCR068W|YCR068W|transcript|TRANSCRIPT_YCR068W|protein_coding||c.-150C>G|||||150|,G|upstream_gene_variant|MODIFIER|YCR069W|YCR069W|transcript|TRANSCRIPT_YCR069W|protein_coding||c.-1991C>G|||||1991|,G|downstream_gene_variant|MODIFIER|YCR066W|YCR066W|tran…
chrIII_293126_AATATATAT->AATATAT	0.956456	0	0.736243	AATATAT|upstream_gene_variant|MODIFIER|YCR095C|YCR095C|transcript|TRANSCRIPT_YCR095C|protein_coding||c.-3879_-3878delAT|||||3878|,AATATAT|upstream_gene_variant|MODIFIER|YCR097W|YCR097W|transcript|TRANSCRIPT_YCR097W|protein_coding||c.-702_-701delAT|||||702|,AATATAT|upstream_gene_variant|MODIFIER|YCR097W-A|YCR097W-A|transcript|TRANSCRIPT_YCR097W-A|protein_coding||c.-1306_-1305delAT|||||1306|,AATATA…

### Sheet: Fluctuation_Assay_Colony_Counts
Strain	Colonies	Cells
BY4741	2	8032000
BY4741	2	8032000
BY4741	2	8032000
BY4741	3	8032000
BY4741	4	8032000
BY4741	3	8032000
BY4741	4	8032000
BY4741	3	8032000
BY4741	2	8032000
BY4741	2	8032000
BY4741	0	8032000
BY4741	0	8032000
BY4741	3	8032000
BY4741	2	8032000
BY4741	0	8032000
BY4741	1	8032000
BY4741	1	8032000
BY4741	1	8032000
BY4741	5	8032000
BY4741	10	8032000
BY4741	0	8032000
BY4741	1	8032000
BY4741	3	8032000
BY4741	5	8032000
BY4741	2	8032000
BY4741	2	8032000
BY4741	1	8032000
BY4741	5	8032000
BY4741	4	8032000
BY4741	6	8032000
BY4741	1	8032000
BY4741	7	8032000
BY4741	3	8032000
BY4741	3	8032000
BY4741	2	8032000
BY4741	0	8032000
BY4741	4	8032000
BY4741	5	8032000
BY4741	1	8032000
BY4741	0	8032000
BY4741	11	8032000
BY4741	4	8032000
BY4741	1	8032000
BY4741	1	8032000
BY4741	0	8032000
BY4741	0	8032000
BY4741	3	8032000
BY4741	3	8032000
BY4741	3	8032000
BY4741	3	8032000
BY4741	100	8032000
BY4741	7	8032000
BY4741	3	8032000
BY4741	1	8032000
BY4741	0	8032000
BY4741	2	8032000
BY4741	2	8032000
BY4741	0	8032000
BY4741	1	8032000
BY4741	1	8032000
BY4741	1	8032000
BY4741	1	8032000
BY4741	0	8032000
BY4741	1	8032000
BY4741	4	8032000
BY4741	1	8032000
BY4741	5	8032000
BY4741	5	8032000
BY4741	3	8032000
BY4741	2	8032000
BY4741	3	8032000
BY4741	2	8032000
BY4741	1	8032000
BY4741	3	8032000
BY4741	67	8032000
BY4741	1	8032000
BY4741	5	8032000
BY4741	0	8032000
BY4741	6	8032000
BY4741	1	8032000
BY4741	1	8032000
BY4741	2	8032000
BY4741	7	8032000
BY4741	1	8032000
BY4741	0	8032000
BY4741	1	8032000
BY4741	4	8032000
BY4741	0	8032000
YAN727	17	7523000
YAN727	62	7523000
YAN727	19	7523000
YAN727	19	7523000
YAN727	17	7523000
YAN727	48	7523000
YAN727	78	7523000
YAN727	38	7523000
YAN727	14	7523000
YAN727	22	7523000
YAN727	30	7523000
YAN727	12	7523000
YAN727	19	7523000
YAN727	29	7523000
YAN727	27	7523000
YAN727	28	7523000
YAN727	38	7523000
YAN727	26	7523000
YAN727	114	7523000
YAN727	16	7523000
YAN727	64	7523000
YAN727	125	7523000
YAN727	300	7523000
YAN727	51	7523000
YAN727	300	7523000
YAN727	25	7523000
YAN727	90	7523000
YAN727	24	7523000
YAN727	31	7523000
YAN727	37	7523000
YAN727	115	7523000
YAN727	119	7523000
YAN727	56	7523000
YAN727	38	7523000
YAN727	104	7523000
YAN727	37	7523000
YAN727	44	7523000
YAN727	41	7523000
YAN727	38	7523000
YAN727	27	7523000
YAN727	37	7523000
YAN727	64	7523000
YAN727	30	7523000
YAN727	28	7523000
YAN727	32	7523000
YAN727	82	7523000
YAN727	54	7523000
YAN727	63	7523000
YAN727	22	7523000
YAN727	56	7523000
YAN727	20	7523000
YAN727	23	7523000
YAN727	30	7523000
YAN727	19	7523000
YAN727	42	7523000
YAN727	25	7523000
YAN727	14	7523000
YAN727	26	7523000
YAN727	13	7523000
YAN727	52	7523000
YAN727	85	7523000
YAN727	8	7523000
YAN727	71	7523000
YAN727	59	7523000
YAN727	24	7523000
YAN727	27	7523000
YAN727	52	7523000
YAN727	21	7523000
YAN727	31	7523000
YAN727	10	7523000
YAN727	14	7523000
YAN727	31	7523000
YAN727	48	7523000
YAN727	43	7523000
YAN727	29	7523000
YAN727	34	7523000
YAN727	35	7523000
YAN727	34	7523000
YAN727	28	7523000
YAN727	14	7523000
YAN727	24	7523000
YAN727	15	7523000
YAN727	39	7523000
YAN727	51	7523000
YAN727	42	7523000
YAN727	22	7523000
YAN727	39	7523000
YAN727	20	7523000
YAN728	25	7675000
YAN728	6	7675000
YAN728	7	7675000
YAN728	12	7675000
YAN728	14	7675000
YAN728	15	7675000
YAN728	11	7675000
YAN728	32	7675000
YAN728	44	7675000
YAN728	4	7675000
YAN728	9	7675000
YAN728	26	7675000
YAN728	35	7675000
YAN728	19	7675000
YAN728	18	7675000
YAN728	85	7675000
YAN728	21	7675000
YAN728	16	7675000
YAN728	14	7675000
YAN728	5	7675000
YAN728	21	7675000
YAN728	11	7675000
YAN728	5	7675000
YAN728	5	7675000
YAN728	16	7675000
YAN728	31	7675000
YAN728	5	7675000
YAN728	10	7675000
YAN728	13	7675000
YAN728	13	7675000
YAN728	36	7675000
YAN728	13	7675000
YAN728	11	7675000
YAN728	17	7675000
YAN728	26	7675000
YAN728	17	7675000
YAN728	30	7675000
YAN728	18	7675000
YAN728	23	7675000
YAN728	15	7675000
YAN728	23	7675000
YAN728	10	7675000
YAN728	15	7675000
YAN728	19	7675000
YAN728	35	7675000
YAN728	17	7675000
YAN728	18	7675000
YAN728	15	7675000
YAN728	12	7675000
YAN728	19	7675000
YAN728	23	7675000
YAN728	37	7675000
YAN728	12	7675000
YAN728	30	7675000
YAN728	20	7675000
YAN728	26	7675000
YAN728	38	7675000
YAN728	23	7675000
YAN728	13	7675000
YAN728	11	7675000
YAN728	14	7675000
YAN728	30	7675000
YAN728	14	7675000
YAN728	28	7675000
YAN728	26	7675000
YAN728	24	7675000
YAN728	14	7675000
YAN728	6	7675000
YAN728	24	7675000
YAN728	17	7675000
YAN728	18	7675000
YAN728	18	7675000
YAN728	29	7675000
YAN728	23	7675000
YAN728	18	7675000
YAN728	8	7675000
YAN728	43	7675000
YAN728	21	7675000
YAN728	14	7675000
YAN728	47	7675000
YAN728	27	7675000
YAN728	20	7675000
YAN728	8	7675000
YAN728	88	7675000
YAN728	22	7675000
YAN728	16	7675000
YAN728	20	7675000
YAN728	27	7675000
